# Growth Mode and Carbon Source Impact the Surfaceome Dynamics of *Lactobacillus rhamnosus* GG

**DOI:** 10.1101/579953

**Authors:** Kirsi Savijoki, Tuula A. Nyman, Veera Kainulainen, Ilkka Miettinen, Pia Siljamäki, Adyary Fallarero, Jouko Sandholm, Reetta Satokari, Pekka Varmanen

## Abstract

Bacterial biofilms have clear implications in disease and in food applications involving probiotics. Here, we show that switching the carbohydrate source from glucose to fructose increased the biofilm formation and the total surface-antigenicity of a well-known probiotic, *Lactobacillus rhamnosus* GG. Surfaceomes (all cell surface-associated proteins) of GG cells grown with glucose and fructose in planktonic and biofilm cultures were identified and compared, which indicated carbohydrate source-dependent variations, especially during biofilm growth. The most distinctive differences under these conditions were detected with several surface adhesins (e.g., MBF, SpaC/A pilus and penicillin-binding proteins), enzymes (glycoside hydrolases, PrsA, PrtP, PrtR and HtrA) and moonlighting proteins (glycolytic, transcription/translation and stress-associated proteins, r-proteins, tRNA synthetases, Clp family proteins, PepC, PepN and PepA). The abundance of several known adhesins and novel moonlighters, including enzymes acting on casein-derived peptides (ClpP, PepC and PepN), increased in the biofilm cells grown on fructose, from which the surface-associated aminopeptidase activity mediated by PepC and PepN was further confirmed by an enzymatic assay. The classical surface adhesins were predicted to be more abundant on planktonic cells growing either on fructose (MBF and SpaA) or glucose (SpaC). An additional indirect ELISA indicated both growth mode- and carbohydrate-dependent differences in abundance of SpaC, whereas the overall adherence of GG assessed with porcine mucus indicated that the carbon source and the growth mode affected mucus adhesion. The adherence of GG cells to mucus was almost completely inhibited by anti-SpaC antibodies regardless of growth mode and/or carbohydrate source, indicating the key role of the SpaCBA pilus in adherence under the tested conditions. Altogether, our results suggest that carbon source and growth mode coordinate classical and nonclassical protein export in GG, which ensures the presence of an integral and coordinated system that contributes to resistance, nutrient acquisition and cell-cell interactions under different conditions. In conclusion, the present study shows that different growth regimes and conditions can have a profound impact on the adherent and antigenic features of GG, thereby providing new information on how to gain additional benefits from this probiotic.
