## Supplemental Table 4 for "Growth Mode and Carbon Source Impact the Surfaceome Dynamics of *Lactobacillus rhamnosus* GG"

### Sheet: Sheet1
Table S4. Comparison of the proteins identifications between planktonic and biofilm GG cells grown on glucose and fructose. Identifications were considered reliable when a significant match (p < 0.05) with Mascot score ³ 30 was obtained. BC, biofilm cells; PC, planktonic cells. Glc, glucose; Frc, fructose. Proteins with fold changes ³ 2.0 in indicated conditions are shaded in red.
Accession			GROWTH ON GLUCOSE						GROWTH ON FRUCTOSE						Fold-changes GLC		Fold-changes FRC		Fold-changes BC		Fold-changes PC
	Description	Mr (Da)	BC-Mascot score [ms]	BC-No. match. pept.	BC-emPAI	PC-Mascot score [ms]	PC-No. match. pept.	PC-emPAI	BC-Mascot score [ms]	BC-No. match. pept.	BC-emPAI	PC-Mascot score [ms]	PC-No. match. pept.	PC-emPAI	BC/PC	PC/BC	BC/PC	PC/BC	Frc/Glc	Glc/Frc	Frc/Glc	Glc/Frc
gi|258509011|ref|YP_003171762.1|	surface antigen NLP/P60	40947	1868	50	1.4	3448	92	1.86	1540	41	1.2	4139	96	1.86	0.752688	1.32857	0.645161	1.55	0.857143	1.16667	1	1
gi|258507026|ref|YP_003169777.1|	lipoprotein	32725	1199	34	1.39	1480	48	2.32	2634	95	4.13	3536	111	4.72	0.599138	1.66906	0.875	1.14286	2.97122	0.336562	2.03448	0.491525
gi|258509234|ref|YP_003171985.1|	surface antigen	42631	1355	42	0.96	2947	72	1.13	1256	32	0.96	3167	78	0.96	0.849558	1.17708	1	1	1	1	0.849558	1.17708
gi|258507931|ref|YP_003170682.1|	cell envelope-associated proteinase, lactocepin PrtR	155672	2011	60	0.49	1004	33	0.29	3407	84	0.67	2358	66	0.52	1.68966	0.591837	1.28846	0.776119	1.36735	0.731343	1.7931	0.557692
gi|258508337|ref|YP_003171088.1|	Enolase, phosphopyruvate hydratase	47098	4983	110	5.76	2056	44	2.15	5036	104	6.3	1975	47	1.7	2.67907	0.373264	3.70588	0.269841	1.09375	0.914286	0.790698	1.26471
gi|258509302|ref|YP_003172053.1|	ABC transporter oligopeptide-binding protein	66505	459	19	0.39	402	14	0.46	2975	92	1.66	1887	59	1.39	0.847826	1.17949	1.19424	0.837349	4.25641	0.23494	3.02174	0.330935
gi|258508948|ref|YP_003171699.1|	hypothetical protein LGG_01953	128238	2429	63	0.81	1150	33	0.45	2203	62	0.76	1813	55	0.62	1.8	0.555556	1.22581	0.815789	0.938272	1.06579	1.37778	0.725806
gi|258509729|ref|YP_003172480.1|	elongation factor Tu	43532	3857	99	4.66	1493	39	1.69	3784	96	4.21	1743	46	2.18	2.7574	0.362661	1.93119	0.517815	0.903433	1.10689	1.28994	0.775229
gi|258507928|ref|YP_003170679.1|	chaperonin GroEL	57357	7905	133	5.59	2080	40	1.41	8471	152	8.62	1726	30	1	3.96454	0.252236	8.62	0.116009	1.54204	0.648492	0.70922	1.41
gi|258507319|ref|YP_003170070.1|	ABC transporter oligopeptide-binding protein	59479	37	3	0.13	0	0	0	2256	72	1.98	1710	56	1.34	#DIV/0!	0	1.47761	0.676768	15.2308	0.0656566	#DIV/0!	0
gi|258508860|ref|YP_003171611.1|	LGG_02225 - glycosylated cell wall hydrolase	34162	0	0	0	585	9	0.52	474	8	0.23	1232	18	0.52	0	#DIV/0!	0.442308	2.26087	#DIV/0!	0	1	1
gi|258508561|ref|YP_003171312.1|	hypothetical protein LGG_01093	24929	1196	21	1.03	531	9	0.53	1267	20	1.03	1216	20	1.03	1.9434	0.514563	1	1	1	1	1.9434	0.514563
gi|258507249|ref|YP_003170000.1|	penicillin-binding protein 1A	83585	173	6	0.14	303	10	0.19	1647	37	0.48	1106	25	0.3	0.736842	1.35714	1.6	0.625	3.42857	0.291667	1.57895	0.633333
gi|258509220|ref|YP_003171971.1|	sugar ABC transporter substrate-binding protein	46607	87	3	0.08	0	0	0	1161	41	1.45	1020	35	1.11	#DIV/0!	0	1.30631	0.765517	18.125	0.0551724	#DIV/0!	0
gi|258509271|ref|YP_003172022.1|	extracellular matrix binding protein	252580	796	25	0.12	700	21	0.11	1053	28	0.11	994	27	0.09	1.09091	0.916667	1.22222	0.818182	0.916667	1.09091	0.818182	1.22222
gi|258508088|ref|YP_003170839.1|	sugar ABC transporter substrate-binding protein	48326	630	33	0.82	365	13	0.68	970	35	1.34	898	37	1.52	1.20588	0.829268	0.881579	1.13433	1.63415	0.61194	2.23529	0.447368
gi|258509570|ref|YP_003172321.1|	cell envelope-related transcriptional attenuator	32666	146	15	0.55	113	7	0.24	1695	43	2.33	835	20	0.73	2.29167	0.436364	3.19178	0.313305	4.23636	0.236052	3.04167	0.328767
gi|258508370|ref|YP_003171121.1|	50S ribosomal protein L7/L12	12582	1130	28	7.95	582	20	1.99	1413	32	7.95	827	23	2.93	3.99497	0.250314	2.71331	0.368553	1	1	1.47236	0.679181
gi|258508386|ref|YP_003171137.1|	transporter RND superfamily	38942	0	0	0	0	0	0	851	22	0.74	804	21	0.74	#DIV/0!	#DIV/0!	1	1	#DIV/0!	0	#DIV/0!	0
gi|258507930|ref|YP_003170681.1|	DNA-binding protein HU	9506	740	21	3.11	461	14	3.11	733	18	3.11	783	20	1.88	1	1	1.65426	0.604502	1	1	0.604502	1.65426
gi|258509447|ref|YP_003172198.1|	peptidylprolyl cis-trans isomerase PrsA1	33583	621	9	0.38	297	3	0.11	2303	61	2.58	750	13	0.53	3.45455	0.289474	4.86792	0.205426	6.78947	0.147287	4.81818	0.207547
gi|258508647|ref|YP_003171398.1|	cell wall-associated glycoside hydrolase (NLP/P60 protein)	49766	845	21	0.44	712	22	0.44	878	25	0.66	740	22	0.54	1	1	1.22222	0.818182	1.5	0.666667	1.22727	0.814815
gi|258507946|ref|YP_003170697.1|	pyruvate kinase	62866	2843	99	2.98	469	12	0.33	3221	96	2.54	732	17	0.41	9.0303	0.110738	6.19512	0.161417	0.852349	1.17323	1.24242	0.804878
gi|258508346|ref|YP_003171097.1|	D-alanyl-D-alanine carboxypeptidase	47015	619	16	0.47	594	13	0.84	922	17	0.47	714	18	0.71	0.559524	1.78723	0.661972	1.51064	1	1	0.845238	1.1831
gi|258508482|ref|YP_003171233.1|	tagatose 1,6-diphosphate aldolase	36334	2299	52	2.6	475	13	0.81	3005	69	3.39	642	15	0.81	3.20988	0.311538	4.18519	0.238938	1.30385	0.766962	1	1
gi|258508775|ref|YP_003171526.1|	N-acetylmuramoyl-L-alanine amidase	47271	470	16	0.36	647	13	0.46	484	16	0.36	636	16	0.46	0.782609	1.27778	0.782609	1.27778	1	1	1	1
gi|258509235|ref|YP_003171986.1|	serine protease - HtrA-like	45175	96	2	0.08	0	0	0	1480	36	1.22	567	12	0.61	#DIV/0!	0	2	0.5	15.25	0.0655738	#DIV/0!	0
gi|258507929|ref|YP_003170680.1|	penicillin-binding protein 1B	99259	48	3	0.08	255	8	0.12	1049	29	0.29	493	16	0.16	0.666667	1.5	1.8125	0.551724	3.625	0.275862	1.33333	0.75
gi|258509519|ref|YP_003172270.1|	trigger factor	49751	1308	49	1.76	313	12	0.34	1802	64	1.56	481	15	0.34	5.17647	0.193182	4.58824	0.217949	0.886364	1.12821	1	1
gi|258509463|ref|YP_003172214.1|	glyceraldehyde-3-phosphate dehydrogenase	36929	1857	34	1.17	741	14	0.47	2019	43	1.17	466	11	0.34	2.48936	0.401709	3.44118	0.290598	1	1	0.723404	1.38235
gi|258507789|ref|YP_003170540.1|	thiamine biosynthesis lipoprotein	38619	529	17	0.59	250	7	0.32	670	27	0.91	421	15	0.45	1.84375	0.542373	2.02222	0.494505	1.54237	0.648352	1.40625	0.711111
gi|258507863|ref|YP_003170614.1|	L-lactate dehydrogenase	35481	1044	30	1.48	246	7	0.22	941	24	1.02	419	12	0.5	6.72727	0.148649	2.04	0.490196	0.689189	1.45098	2.27273	0.44
gi|258509518|ref|YP_003172269.1|	phosphoglycerate kinase	42187	1966	69	4.49	286	15	0.81	2640	79	4.49	416	20	0.98	5.54321	0.180401	4.58163	0.218263	1	1	1.20988	0.826531
gi|258509477|ref|YP_003172228.1|	oligopeptide ABC transporter periplasmic protein	61182	588	21	0.34	180	7	0.13	895	41	0.7	402	13	0.27	2.61538	0.382353	2.59259	0.385714	2.05882	0.485714	2.07692	0.481481
gi|258509489|ref|YP_003172240.1|	hypothetical protein LGG_00293	23257	207	4	0.16	100	3	0.16	235	5	0.16	402	11	0.35	1	1	0.457143	2.1875	1	1	2.1875	0.457143
gi|258507668|ref|YP_003170419.1|	triosephosphate isomerase	27019	1159	27	1.87	439	11	0.69	1035	29	1.87	400	10	0.93	2.71014	0.368984	2.01075	0.497326	1	1	1.34783	0.741935
gi|258508940|ref|YP_003171691.1|	hypothetical protein LGG_02452	8551	2344	97	21.79	427	14	3.77	2314	98	21.79	386	16	6.06	5.77984	0.173015	3.59571	0.278109	1	1	1.60743	0.622112
gi|258509468|ref|YP_003172219.1|	50S ribosomal protein L15	15484	940	30	2.08	255	6	0.97	904	32	2.86	352	11	0.97	2.14433	0.466346	2.94845	0.339161	1.375	0.727273	1	1
gi|258509483|ref|YP_003172234.1|	ABC transporter oligopeptide-binding protein	59874	0	0	0	0	0	0	1422	49	0.94	350	16	0.35	#DIV/0!	#DIV/0!	2.68571	0.37234	#DIV/0!	0	#DIV/0!	0
gi|258508623|ref|YP_003171374.1|	acyltransferase	26559	51	4	0.49	101	4	0.49	458	19	0.95	347	12	0.49	1	1	1.93878	0.515789	1.93878	0.515789	1	1
gi|258509470|ref|YP_003172221.1|	ErfK/YbiS/YcfS/YnhG family protein	26318	72	5	0.14	0	0	0	308	6	0.24	336	8	0.43	#DIV/0!	0	0.55814	1.79167	1.71429	0.583333	#DIV/0!	0
gi|258507926|ref|YP_003170677.1|	50S ribosomal protein L17	14153	439	16	1.65	0	0	0	446	12	1.65	273	6	0.63	#DIV/0!	0	2.61905	0.381818	1	1	#DIV/0!	0
gi|258508188|ref|YP_003170939.1|	hypothetical protein LGG_00673	5469	494	15	4.78	218	4	0.79	621	18	4.78	264	5	0.79	6.05063	0.165272	6.05063	0.165272	1	1	1	1
gi|258507569|ref|YP_003170320.1|	molecular chaperone DnaK	67179	1248	41	0.71	74	5	0.11	1658	53	1.01	259	12	0.24	6.45455	0.15493	4.20833	0.237624	1.42254	0.70297	2.18182	0.458333
gi|258509341|ref|YP_003172092.1|	sulfatase	84067	0	0	0	0	0	0	366	9	0.19	249	13	0.24	#DIV/0!	#DIV/0!	0.791667	1.26316	#DIV/0!	0	#DIV/0!	0
gi|258507582|ref|YP_003170333.1|	co-chaperonin GroES	10033	521	13	1.76	296	8	0.97	492	14	2.87	246	5	0.97	1.81443	0.551136	2.95876	0.337979	1.63068	0.61324	1	1
gi|258507285|ref|YP_003170036.1|	50S ribosomal protein L5	20198	543	23	1.84	147	6	0.42	868	25	1.39	214	8	0.42	4.38095	0.228261	3.30952	0.302158	0.755435	1.32374	1	1
gi|258509032|ref|YP_003171783.1|	50S ribosomal protein L10	18237	1025	23	1.62	96	3	0.47	862	21	2.84	214	9	0.78	3.44681	0.290123	3.64103	0.274648	1.75309	0.570423	1.65957	0.602564
gi|258509811|ref|YP_003172562.1|	ATP-dependent Clp protease proteolytic subunit -ClpP	21482	259	9	0.39	145	4	0.18	376	11	0.39	211	5	0.18	2.16667	0.461538	2.16667	0.461538	1	1	1	1
gi|258507437|ref|YP_003170188.1|	50S ribosomal protein L22	12722	847	13	1.24	232	4	0.71	921	15	1.94	209	3	0.31	1.74648	0.572581	6.25806	0.159794	1.56452	0.639175	0.43662	2.29032
gi|258508067|ref|YP_003170818.1|	30S ribosomal protein S1	47143	1545	37	1.14	41	3	0.08	1671	37	1.14	206	9	0.36	14.25	0.0701754	3.16667	0.315789	1	1	4.5	0.222222
gi|258509049|ref|YP_003171800.1|	30S ribosomal protein S10	11714	526	17	1.39	162	7	1.39	665	19	1.39	205	10	1.39	1	1	1	1	1	1	1	1
gi|258509833|ref|YP_003172584.1|	hypothetical protein LGG_02102	99177	42	2	0.08	0	0	0	298	20	0.2	193	15	0.29	#DIV/0!	0	0.689655	1.45	2.5	0.4	#DIV/0!	0
gi|258507288|ref|YP_003170039.1|	glucose-6-phosphate isomerase	49348	1460	47	1.07	59	4	0.34	1740	51	1.23	192	9	0.34	3.14706	0.317757	3.61765	0.276423	1.14953	0.869919	1	1
gi|258509272|ref|YP_003172023.1|	PTS system mannose-specific transporter subunit IIAB	35398	214	6	0.11	100	4	0.11	232	6	0.11	185	6	0.11	1	1	1	1	1	1	1	1
gi|258507004|ref|YP_003169755.1|	30S ribosomal protein S2	29623	859	26	1.06	159	6	0.27	966	32	1.62	184	12	0.43	3.92593	0.254717	3.76744	0.265432	1.5283	0.654321	1.59259	0.627907
gi|258509488|ref|YP_003172239.1|	30S ribosomal protein S4	23318	551	23	1.48	0	0	0	613	14	1.13	184	5	0.58	#DIV/0!	0	1.94828	0.513274	0.763514	1.30973	#DIV/0!	0
gi|258509490|ref|YP_003172241.1|	elongation factor Ts	31557	509	19	1.21	0	0	0	392	17	1.77	179	4	0.12	#DIV/0!	0	14.75	0.0677966	1.46281	0.683616	#DIV/0!	0
gi|258509442|ref|YP_003172193.1|	CspA family cold shock protein	7364	350	17	1.46	102	7	1.46	457	14	5.03	178	8	1.46	1	1	3.44521	0.290258	3.44521	0.290258	1	1
gi|258509133|ref|YP_003171884.1|	50S ribosomal protein L3	22613	1100	28	1.55	0	0	0	758	24	1.55	177	7	0.87	#DIV/0!	0	1.78161	0.56129	1	1	#DIV/0!	0
gi|258508599|ref|YP_003171350.1|	30S ribosomal protein S5	17508	985	23	2.31	0	0	0	403	14	2.31	167	3	0.49	#DIV/0!	0	4.71429	0.212121	1	1	#DIV/0!	0
gi|258509478|ref|YP_003172229.1|	Mucus binding factor (LGG_02337)	46492	741	20	0.36	0	0	0	632	17	0.47	162	4	0.26	#DIV/0!	0	1.80769	0.553191	1.30556	0.765957	#DIV/0!	0
gi|258509474|ref|YP_003172225.1|	hypothetical protein LGG_02810	29923	163	5	0.27	0	0	0	319	11	0.43	161	6	0.43	#DIV/0!	0	1	1	1.59259	0.627907	#DIV/0!	0
gi|258508815|ref|YP_003171566.1|	ABC transporter metal ion transporter periplasmic component/surface adhesin	33403	0	0	0	0	0	0	983	27	0.9	160	4	0.24	#DIV/0!	#DIV/0!	3.75	0.266667	#DIV/0!	0	#DIV/0!	0
gi|258508080|ref|YP_003170831.1|	30S ribosomal protein S8	14765	233	9	1.02	173	5	0.26	212	9	1.02	159	6	0.26	3.92308	0.254902	3.92308	0.254902	1	1	1	1
gi|258509290|ref|YP_003172041.1|	glycine cleavage system protein H	10787	502	9	0.88	143	3	0.37	553	12	2.54	157	4	0.37	2.37838	0.420455	6.86486	0.145669	2.88636	0.346457	1	1
gi|258507439|ref|YP_003170190.1|	50S ribosomal protein L29	8003	165	9	1.3	66	3	1.3	373	16	4.27	157	6	2.48	1	1	1.72177	0.580796	3.28462	0.30445	1.90769	0.524194
gi|258508362|ref|YP_003171113.1|	hypothetical protein LGG_00009	7831	62	4	0.52	95	6	0.52	136	5	0.52	151	7	0.52	1	1	1	1	1	1	1	1
gi|258509283|ref|YP_003172034.1|	lipoprotein	40212	64	5	0.2	0	0	0	504	19	0.87	150	7	0.2	#DIV/0!	0	4.35	0.229885	4.35	0.229885	#DIV/0!	0
gi|258508384|ref|YP_003171135.1|	sugar ABC transporter substrate-binding protein	46854	0	0	0	0	0	0	483	18	0.47	137	8	0.17	#DIV/0!	#DIV/0!	2.76471	0.361702	#DIV/0!	0	#DIV/0!	0
gi|258509481|ref|YP_003172232.1|	aminopeptidase C	50737	904	37	1.18	138	7	0.24	863	41	1.18	136	6	0.24	4.91667	0.20339	4.91667	0.20339	1	1	1	1
gi|258509479|ref|YP_003172230.1|	hypothetical protein LGG_02295	14305	94	6	0.27	59	3	0.27	193	11	0.62	136	8	0.62	1	1	1	1	2.2963	0.435484	2.2963	0.435484
gi|258508613|ref|YP_003171364.1|	30S ribosomal protein S9	14265	153	7	0.27	81	5	0.27	161	5	0.27	130	5	0.27	1	1	1	1	1	1	1	1
gi|258508363|ref|YP_003171114.1|	PTS system fructose-specific transporter subunit IIABC	70083	0	0	0	0	0	0	257	8	0.17	125	6	0.11	#DIV/0!	#DIV/0!	1.54545	0.647059	#DIV/0!	0	#DIV/0!	0
gi|258508179|ref|YP_003170930.1|	hypothetical protein LGG_00587	72910	0	0	0	128	4	0.1	0	0	0	123	6	0.1	0	#DIV/0!	0	#DIV/0!	#DIV/0!	#DIV/0!	1	1
gi|258509482|ref|YP_003172233.1|	elongation factor G	76888	1635	49	0.84	89	4	0.1	1460	50	1.03	122	3	0.15	8.4	0.119048	6.86667	0.145631	1.22619	0.815534	1.5	0.666667
gi|258509465|ref|YP_003172216.1|	ABC transporter substrate-binding protein, NLPA lipoprotein	30718	0	0	0	0	0	0	467	12	0.59	118	4	0.26	#DIV/0!	#DIV/0!	2.26923	0.440678	#DIV/0!	0	#DIV/0!	0
gi|258509332|ref|YP_003172083.1|	UTP-glucose-1-phosphate uridylyltransferase	33950	680	24	1.32	0	0	0	836	30	1.09	116	5	0.52	#DIV/0!	0	2.09615	0.477064	0.825758	1.21101	#DIV/0!	0
gi|258508057|ref|YP_003170808.1|	phosphocarrier protein HPr	9248	134	6	0.44	0	0	0	96	6	0.44	114	5	0.44	#DIV/0!	0	1	1	1	1	#DIV/0!	0
gi|258508176|ref|YP_003170927.1|	50S ribosomal protein L27	10375	205	5	0.39	0	0	0	171	4	0.39	109	4	0.39	#DIV/0!	0	1	1	1	1	#DIV/0!	0
gi|258508250|ref|YP_003171001.1|	hypothetical protein LGG_02888	8144	0	0	0	0	0	0	79	2	0.51	109	3	0.51	#DIV/0!	#DIV/0!	1	1	#DIV/0!	0	#DIV/0!	0
gi|258508622|ref|YP_003171373.1|	cell division protein/penicillin-binding protein 2	77383	0	0	0	0	0	0	379	14	0.32	104	6	0.15	#DIV/0!	#DIV/0!	2.13333	0.46875	#DIV/0!	0	#DIV/0!	0
gi|258508638|ref|YP_003171389.1|	hypothetical protein LGG_00574	32596	253	6	0.24	139	4	0.55	47	3	0.12	104	4	0.39	0.436364	2.29167	0.307692	3.25	0.5	2	0.709091	1.41026
gi|258509443|ref|YP_003172194.1|	hypothetical protein LGG_00106	25474	36	4	0.32	0	0	0	64	6	0.32	101	7	0.32	#DIV/0!	0	1	1	1	1	#DIV/0!	0
gi|258509455|ref|YP_003172206.1|	30S ribosomal protein S13	13548	130	5	0.66	0	0	0	181	6	0.66	100	3	0.29	#DIV/0!	0	2.27586	0.439394	1	1	#DIV/0!	0
gi|258508740|ref|YP_003171491.1|	amino acid ABC transporter permease	52324	95	6	0.23	110	6	0.32	160	6	0.23	99	5	0.15	0.71875	1.3913	1.53333	0.652174	1	1	0.46875	2.13333
gi|258509114|ref|YP_003171865.1|	30S ribosomal protein S12	15152	224	8	0.58	83	3	0.26	216	8	0.58	97	4	0.26	2.23077	0.448276	2.23077	0.448276	1	1	1	1
gi|258507006|ref|YP_003169757.1|	30S ribosomal protein S7	17912	916	29	2.94	219	5	0.48	793	30	2.94	95	4	0.8	6.125	0.163265	3.675	0.272109	1	1	1.66667	0.6
gi|258509284|ref|YP_003172035.1|	50S ribosomal protein L4	22383	1003	28	2.01	40	4	0.17	648	20	1.2	90	5	0.6	11.8235	0.0845771	2	0.5	0.597015	1.675	3.52941	0.283333
gi|258508691|ref|YP_003171442.1|	30S ribosomal protein S18	9122	91	5	1.09	0	0	0	223	9	1.09	84	3	0.45	#DIV/0!	0	2.42222	0.412844	1	1	#DIV/0!	0
gi|258509831|ref|YP_003172582.1|	fructose-bisphosphate aldolase	31686	136	9	0.76	0	0	0	537	25	1.2	77	3	0.25	#DIV/0!	0	4.8	0.208333	1.57895	0.633333	#DIV/0!	0
gi|258508369|ref|YP_003171120.1|	cell division protein FtsI	76741	0	0	0	0	0	0	1050	41	0.85	76	3	0.15	#DIV/0!	#DIV/0!	5.66667	0.176471	#DIV/0!	0	#DIV/0!	0
gi|258508749|ref|YP_003171500.1|	hypothetical protein LGG_01693	45372	116	3	0.08	0	0	0	157	8	0.17	70	2	0.08	#DIV/0!	0	2.125	0.470588	2.125	0.470588	#DIV/0!	0
gi|258509475|ref|YP_003172226.1|	cold shock protein	7198	169	8	0.58	0	0	0	138	7	0.58	67	2	0.58	#DIV/0!	0	1	1	1	1	#DIV/0!	0
gi|258509492|ref|YP_003172243.1|	extramembranal protein DltD	47974	0	0	0	0	0	0	945	25	0.57	66	5	0.08	#DIV/0!	#DIV/0!	7.125	0.140351	#DIV/0!	0	#DIV/0!	0
gi|258509456|ref|YP_003172207.1|	pilus specific protein (SpaC)	96790	0	0	0	55	2	0.04	0	0	0	57	3	0.04	0	#DIV/0!	0	#DIV/0!	#DIV/0!	#DIV/0!	1	1
gi|258509493|ref|YP_003172244.1|	30S ribosomal protein S19	10571	186	5	0.9	72	2	0.38	175	7	0.9	55	2	0.38	2.36842	0.422222	2.36842	0.422222	1	1	1	1
gi|258509896|ref|YP_003172647.1|	sortase A	25829	0	0	0	0	0	0	91	6	0.32	53	3	0.15	#DIV/0!	#DIV/0!	2.13333	0.46875	#DIV/0!	0	#DIV/0!	0
gi|258508722|ref|YP_003171473.1|	LytR family transcriptional regulator	40247	144	8	0.31	125	6	0.31	307	14	0.71	48	4	0.19	1	1	3.73684	0.267606	2.29032	0.43662	0.612903	1.63158
gi|258508170|ref|YP_003170921.1|	sulfatase	77924	0	0	0	0	0	0	1311	32	0.52	47	3	0.1	#DIV/0!	#DIV/0!	5.2	0.192308	#DIV/0!	0	#DIV/0!	0
gi|258508685|ref|YP_003171436.1|	pyrrolidone-carboxylate peptidase	23502	173	4	0.16	0	0	0	326	6	0.16	45	2	0.16	#DIV/0!	0	1	1	1	1	#DIV/0!	0
gi|258509466|ref|YP_003172217.1|	F0F1 ATP synthase subunit beta	53109	1147	31	0.97	0	0	0	1367	35	0.84	42	3	0.15	#DIV/0!	0	5.6	0.178571	0.865979	1.15476	#DIV/0!	0
gi|258509579|ref|YP_003172330.1|	ATP-dependent chaperone ClpB	96322	0	0	0	48	3	0.04	0	0	0	37	5	0.04	0	#DIV/0!	0	#DIV/0!	#DIV/0!	#DIV/0!	1	1
gi|258509457|ref|YP_003172208.1|	50S ribosomal protein L24	11239	0	0	0	0	0	0	89	6	1.49	34	2	0.36	#DIV/0!	#DIV/0!	4.13889	0.241611	#DIV/0!	0	#DIV/0!	0
gi|258509476|ref|YP_003172227.1|	tellurite resistance protein	44104	0	0	0	0	0	0	32	4	0.09	32	2	0.08	#DIV/0!	#DIV/0!	1.125	0.888889	#DIV/0!	0	#DIV/0!	0
gi|258509472|ref|YP_003172223.1|	phosphoglyceromutase	25938	1213	33	1.6	79	4	0.31	1060	32	0.98	30	3	0.31	5.16129	0.19375	3.16129	0.316327	0.6125	1.63265	1	1
gi|258508594|ref|YP_003171345.1|	50S ribosomal protein L1	24514	897	26	1.75	42	2	0.16	1031	21	1.38	0	0	0	10.9375	0.0914286	#DIV/0!	0	0.788571	1.26812	0	#DIV/0!
gi|258509146|ref|YP_003171897.1|	methionyl-tRNA synthetase/ protein secretion chaperonin, CsaA	74843	236	12	0.27	0	0	0	696	22	0.34	0	0	0	#DIV/0!	0	#DIV/0!	0	1.25926	0.794118	#DIV/0!	#DIV/0!
gi|258508777|ref|YP_003171528.1|	F0F1 ATP synthase subunit alpha	55253	652	27	0.8	0	0	0	642	23	0.58	0	0	0	#DIV/0!	0	#DIV/0!	0	0.725	1.37931	#DIV/0!	#DIV/0!
gi|258508683|ref|YP_003171434.1|	ATP-dependent Clp protease ATP-binding subunit	78381	0	0	0	0	0	0	605	30	0.66	0	0	0	#DIV/0!	#DIV/0!	#DIV/0!	0	#DIV/0!	0	#DIV/0!	#DIV/0!
gi|258508993|ref|YP_003171744.1|	dTDP-4-dehydrorhamnose 3,5-epimerase	21552	204	7	0.39	0	0	0	596	22	0.63	0	0	0	#DIV/0!	0	#DIV/0!	0	1.61538	0.619048	#DIV/0!	#DIV/0!
gi|258508486|ref|YP_003171237.1|	ribosomal subunit interface protein	21077	82	2	0.18	0	0	0	567	11	0.65	0	0	0	#DIV/0!	0	#DIV/0!	0	3.61111	0.276923	#DIV/0!	#DIV/0!
gi|258507233|ref|YP_003169984.1|	50S ribosomal protein L11	14871	353	10	1.01	0	0	0	557	11	1.54	0	0	0	#DIV/0!	0	#DIV/0!	0	1.52475	0.655844	#DIV/0!	#DIV/0!
gi|258507603|ref|YP_003170354.1|	DNA-directed RNA polymerase subunit alpha	34837	302	12	0.51	0	0	0	530	18	0.51	0	0	0	#DIV/0!	0	#DIV/0!	0	1	1	#DIV/0!	#DIV/0!
gi|258509213|ref|YP_003171964.1|	ABC transporter substrate-binding protein	34553	0	0	0	0	0	0	512	16	0.51	0	0	0	#DIV/0!	#DIV/0!	#DIV/0!	0	#DIV/0!	0	#DIV/0!	#DIV/0!
gi|258509805|ref|YP_003172556.1|	50S ribosomal protein L2	30378	346	16	1.02	40	2	0.26	502	24	1.02	0	0	0	3.92308	0.254902	#DIV/0!	0	1	1	0	#DIV/0!
gi|258507153|ref|YP_003169904.1|	dihydroxyacetone kinase	20636	68	5	0.19	0	0	0	492	18	0.98	0	0	0	#DIV/0!	0	#DIV/0!	0	5.15789	0.193878	#DIV/0!	#DIV/0!
gi|258508888|ref|YP_003171639.1|	phosphoenolpyruvate-protein phosphotransferase	63270	390	15	0.26	64	3	0.12	489	16	0.33	0	0	0	2.16667	0.461538	#DIV/0!	0	1.26923	0.787879	0	#DIV/0!
gi|258508463|ref|YP_003171214.1|	30S ribosomal protein S16	10515	460	10	0.9	0	0	0	468	11	1.63	0	0	0	#DIV/0!	0	#DIV/0!	0	1.81111	0.552147	#DIV/0!	#DIV/0!
gi|258507981|ref|YP_003170732.1|	LytR family transcriptional regulator	39117	46	3	0.1	0	0	0	468	9	0.2	0	0	0	#DIV/0!	0	#DIV/0!	0	2	0.5	#DIV/0!	#DIV/0!
gi|258507519|ref|YP_003170270.1|	glycine/betaine ABC transporter substrate-binding protein	34862	0	0	0	0	0	0	455	13	0.51	0	0	0	#DIV/0!	#DIV/0!	#DIV/0!	0	#DIV/0!	0	#DIV/0!	#DIV/0!
gi|258508816|ref|YP_003171567.1|	threonyl-tRNA synthetase	74819	341	23	0.4	0	0	0	452	25	0.55	0	0	0	#DIV/0!	0	#DIV/0!	0	1.375	0.727273	#DIV/0!	#DIV/0!
gi|258509539|ref|YP_003172290.1|	phosphoglucomutase	63585	45	3	0.19	0	0	0	421	27	0.76	0	0	0	#DIV/0!	0	#DIV/0!	0	4	0.25	#DIV/0!	#DIV/0!
gi|258509467|ref|YP_003172218.1|	pyruvate dehydrogenase complex E2 component,dihydrolipoyllysine-residue acetyltransferase	46779	89	3	0.08	0	0	0	411	8	0.17	0	0	0	#DIV/0!	0	#DIV/0!	0	2.125	0.470588	#DIV/0!	#DIV/0!
gi|258509327|ref|YP_003172078.1|	30S ribosomal protein S6	11566	371	10	0.81	0	0	0	383	9	0.81	0	0	0	#DIV/0!	0	#DIV/0!	0	1	1	#DIV/0!	#DIV/0!
gi|258509458|ref|YP_003172209.1|	small heat shock protein	17820	108	7	0.48	0	0	0	381	20	2.24	0	0	0	#DIV/0!	0	#DIV/0!	0	4.66667	0.214286	#DIV/0!	#DIV/0!
gi|258507978|ref|YP_003170729.1|	Manganese-dependent inorganic pyrophosphatase	33501	115	5	0.38	0	0	0	373	14	0.9	0	0	0	#DIV/0!	0	#DIV/0!	0	2.36842	0.422222	#DIV/0!	#DIV/0!
gi|258508688|ref|YP_003171439.1|	6-phosphofructokinase	34176	347	11	0.52	0	0	0	362	11	0.52	0	0	0	#DIV/0!	0	#DIV/0!	0	1	1	#DIV/0!	#DIV/0!
gi|258508260|ref|YP_003171011.1|	hypothetical protein LGG_00721	33691	0	0	0	0	0	0	358	15	0.37	0	0	0	#DIV/0!	#DIV/0!	#DIV/0!	0	#DIV/0!	0	#DIV/0!	#DIV/0!
gi|258508419|ref|YP_003171170.1|	6-phosphogluconate dehydrogenase	52117	272	13	0.41	0	0	0	347	17	0.41	0	0	0	#DIV/0!	0	#DIV/0!	0	1	1	#DIV/0!	#DIV/0!
gi|258509461|ref|YP_003172212.1|	dTDP-4-dehydrorhamnose reductase	31970	66	2	0.12	0	0	0	344	11	0.4	0	0	0	#DIV/0!	0	#DIV/0!	0	3.33333	0.3	#DIV/0!	#DIV/0!
gi|258508742|ref|YP_003171493.1|	DNA-directed RNA polymerase subunit beta	133938	279	13	0.18	0	0	0	339	17	0.15	0	0	0	#DIV/0!	0	#DIV/0!	0	0.833333	1.2	#DIV/0!	#DIV/0!
gi|258507670|ref|YP_003170421.1|	glutamine synthetase	50512	348	16	0.53	0	0	0	338	12	0.33	0	0	0	#DIV/0!	0	#DIV/0!	0	0.622642	1.60606	#DIV/0!	#DIV/0!
gi|258509480|ref|YP_003172231.1|	uracil phosphoribosyltransferase	22780	257	5	0.36	0	0	0	336	11	1.17	0	0	0	#DIV/0!	0	#DIV/0!	0	3.25	0.307692	#DIV/0!	#DIV/0!
gi|258509503|ref|YP_003172254.1|	hypothetical protein LGG_01355	5997	0	0	0	0	0	0	332	5	0.71	0	0	0	#DIV/0!	#DIV/0!	#DIV/0!	0	#DIV/0!	0	#DIV/0!	#DIV/0!
gi|258507128|ref|YP_003169879.1|	S-ribosylhomocysteinase	17416	49	3	0.49	0	0	0	313	12	0.83	0	0	0	#DIV/0!	0	#DIV/0!	0	1.69388	0.590361	#DIV/0!	#DIV/0!
gi|258509801|ref|YP_003172552.1|	hypothetical protein LGG_02632	12741	74	4	0.71	0	0	0	292	10	1.24	0	0	0	#DIV/0!	0	#DIV/0!	0	1.74648	0.572581	#DIV/0!	#DIV/0!
gi|258508963|ref|YP_003171714.1|	PTS system mannose-specific transporter subunit IID	33393	347	11	0.53	0	0	0	287	6	0.24	0	0	0	#DIV/0!	0	#DIV/0!	0	0.45283	2.20833	#DIV/0!	#DIV/0!
gi|258507008|ref|YP_003169759.1|	UspA family universal stress protein	16874	209	6	0.86	0	0	0	287	8	0.86	0	0	0	#DIV/0!	0	#DIV/0!	0	1	1	#DIV/0!	#DIV/0!
gi|258508317|ref|YP_003171068.1|	XRE family transcriptional regulator	14033	168	4	0.64	0	0	0	277	6	0.64	0	0	0	#DIV/0!	0	#DIV/0!	0	1	1	#DIV/0!	#DIV/0!
gi|258509846|ref|YP_003172597.1|	translation initiation factor 3	17281	109	3	0.22	0	0	0	277	10	0.83	0	0	0	#DIV/0!	0	#DIV/0!	0	3.77273	0.26506	#DIV/0!	#DIV/0!
gi|258508203|ref|YP_003170954.1|	50S ribosomal protein L20	13455	414	10	0.67	0	0	0	272	6	0.67	0	0	0	#DIV/0!	0	#DIV/0!	0	1	1	#DIV/0!	#DIV/0!
gi|258508351|ref|YP_003171102.1|	50S ribosomal protein L13	16564	446	10	1.32	0	0	0	265	5	0.88	0	0	0	#DIV/0!	0	#DIV/0!	0	0.666667	1.5	#DIV/0!	#DIV/0!
gi|258507891|ref|YP_003170642.1|	DNA-directed RNA polymerase subunit beta'	137049	307	21	0.3	0	0	0	265	15	0.17	0	0	0	#DIV/0!	0	#DIV/0!	0	0.566667	1.76471	#DIV/0!	#DIV/0!
gi|258508992|ref|YP_003171743.1|	hypothetical protein LGG_02373	20127	0	0	0	0	0	0	265	11	0.69	0	0	0	#DIV/0!	#DIV/0!	#DIV/0!	0	#DIV/0!	0	#DIV/0!	#DIV/0!
gi|258509556|ref|YP_003172307.1|	acyl carrier protein	8957	382	9	1.11	0	0	0	262	10	2.06	0	0	0	#DIV/0!	0	#DIV/0!	0	1.85586	0.538835	#DIV/0!	#DIV/0!
gi|258509886|ref|YP_003172637.1|	50S ribosomal protein L32	7077	269	6	1.52	37	2	1.52	245	4	0.59	0	0	0	1	1	#DIV/0!	0	0.388158	2.57627	0	#DIV/0!
gi|258508556|ref|YP_003171307.1|	50S ribosomal protein L16	15999	309	6	0.24	0	0	0	240	5	0.24	0	0	0	#DIV/0!	0	#DIV/0!	0	1	1	#DIV/0!	#DIV/0!
gi|258508899|ref|YP_003171650.1|	beta-N-acetylhexosaminidase (GH3)	64699	64	4	0.12	0	0	0	233	14	0.32	0	0	0	#DIV/0!	0	#DIV/0!	0	2.66667	0.375	#DIV/0!	#DIV/0!
gi|258509627|ref|YP_003172378.1|	GTP-dependent nucleic acid-binding protein EngD	40281	49	3	0.31	0	0	0	232	9	0.31	0	0	0	#DIV/0!	0	#DIV/0!	0	1	1	#DIV/0!	#DIV/0!
gi|258509524|ref|YP_003172275.1|	hypothetical protein LGG_01113	16692	0	0	0	0	0	0	224	4	0.87	0	0	0	#DIV/0!	#DIV/0!	#DIV/0!	0	#DIV/0!	0	#DIV/0!	#DIV/0!
gi|258507843|ref|YP_003170594.1|	endopeptidase lactocepin (prtP)	206509	0	0	0	0	0	0	219	11	0.09	0	0	0	#DIV/0!	#DIV/0!	#DIV/0!	0	#DIV/0!	0	#DIV/0!	#DIV/0!
gi|258507503|ref|YP_003170254.1|	transcription elongation factor GreA	17145	0	0	0	0	0	0	207	6	0.85	0	0	0	#DIV/0!	#DIV/0!	#DIV/0!	0	#DIV/0!	0	#DIV/0!	#DIV/0!
gi|258509048|ref|YP_003171799.1|	50S ribosomal protein L14	13027	213	10	1.22	0	0	0	203	12	1.22	0	0	0	#DIV/0!	0	#DIV/0!	0	1	1	#DIV/0!	#DIV/0!
gi|258508991|ref|YP_003171742.1|	30S ribosomal protein S11	13763	232	8	0.65	0	0	0	202	7	1.12	0	0	0	#DIV/0!	0	#DIV/0!	0	1.72308	0.580357	#DIV/0!	#DIV/0!
gi|258507429|ref|YP_003170180.1|	seryl-tRNA synthetase	48880	157	9	0.25	0	0	0	201	8	0.25	0	0	0	#DIV/0!	0	#DIV/0!	0	1	1	#DIV/0!	#DIV/0!
gi|258508012|ref|YP_003170763.1|	inosine-5'-monophosphate dehydrogenase	52642	0	0	0	0	0	0	197	6	0.23	0	0	0	#DIV/0!	#DIV/0!	#DIV/0!	0	#DIV/0!	0	#DIV/0!	#DIV/0!
gi|258509799|ref|YP_003172550.1|	50S ribosomal protein L21	11300	241	9	1.47	0	0	0	191	4	0.83	0	0	0	#DIV/0!	0	#DIV/0!	0	0.564626	1.77108	#DIV/0!	#DIV/0!
gi|258508153|ref|YP_003170904.1|	hypothetical protein LGG_00986	27080	147	9	0.14	0	0	0	191	11	0.14	0	0	0	#DIV/0!	0	#DIV/0!	0	1	1	#DIV/0!	#DIV/0!
gi|258507563|ref|YP_003170314.1|	S-adenosylmethionine synthetase	43141	0	0	0	0	0	0	184	5	0.18	0	0	0	#DIV/0!	#DIV/0!	#DIV/0!	0	#DIV/0!	0	#DIV/0!	#DIV/0!
gi|258508610|ref|YP_003171361.1|	30S ribosomal protein S3	24933	226	7	0.53	0	0	0	183	4	0.33	0	0	0	#DIV/0!	0	#DIV/0!	0	0.622642	1.60606	#DIV/0!	#DIV/0!
gi|258509509|ref|YP_003172260.1|	hypothetical protein LGG_00790	17876	0	0	0	0	0	0	183	8	0.8	0	0	0	#DIV/0!	#DIV/0!	#DIV/0!	0	#DIV/0!	0	#DIV/0!	#DIV/0!
gi|258509260|ref|YP_003172011.1|	glucosamine--fructose-6-phosphate aminotransferase	65788	124	9	0.25	0	0	0	182	9	0.25	0	0	0	#DIV/0!	0	#DIV/0!	0	1	1	#DIV/0!	#DIV/0!
gi|258507739|ref|YP_003170490.1|	S-adenosylmethionine--tRNA ribosyltransferase-isomerase	40314	0	0	0	0	0	0	178	6	0.19	0	0	0	#DIV/0!	#DIV/0!	#DIV/0!	0	#DIV/0!	0	#DIV/0!	#DIV/0!
gi|258507977|ref|YP_003170728.1|	Hsp20 family small heat shock protein	16633	62	3	0.52	0	0	0	172	4	0.52	0	0	0	#DIV/0!	0	#DIV/0!	0	1	1	#DIV/0!	#DIV/0!
gi|258508857|ref|YP_003171608.1|	asparaginyl-tRNA synthetase	50188	197	6	0.15	0	0	0	169	4	0.15	0	0	0	#DIV/0!	0	#DIV/0!	0	1	1	#DIV/0!	#DIV/0!
gi|258507242|ref|YP_003169993.1|	aldo/keto reductase	30878	53	2	0.12	0	0	0	163	8	0.26	0	0	0	#DIV/0!	0	#DIV/0!	0	2.16667	0.461538	#DIV/0!	#DIV/0!
gi|258507745|ref|YP_003170496.1|	hypothetical protein LGG_01782	13295	208	8	1.82	0	0	0	161	4	0.68	0	0	0	#DIV/0!	0	#DIV/0!	0	0.373626	2.67647	#DIV/0!	#DIV/0!
gi|258507213|ref|YP_003169964.1|	phosphoglucosamine mutase	48851	52	3	0.16	0	0	0	159	8	0.16	0	0	0	#DIV/0!	0	#DIV/0!	0	1	1	#DIV/0!	#DIV/0!
gi|258507915|ref|YP_003170666.1|	hypothetical protein LGG_01599	14258	212	7	0.63	0	0	0	158	5	0.28	0	0	0	#DIV/0!	0	#DIV/0!	0	0.444444	2.25	#DIV/0!	#DIV/0!
gi|258509237|ref|YP_003171988.1|	50S ribosomal protein L33	5858	74	3	0.73	0	0	0	153	5	0.73	0	0	0	#DIV/0!	0	#DIV/0!	0	1	1	#DIV/0!	#DIV/0!
gi|258509460|ref|YP_003172211.1|	hypothetical protein LGG_02265	11601	53	4	0.34	0	0	0	148	5	0.34	0	0	0	#DIV/0!	0	#DIV/0!	0	1	1	#DIV/0!	#DIV/0!
gi|258507916|ref|YP_003170667.1|	hypothetical protein LGG_01471	12418	0	0	0	0	0	0	148	7	0.74	0	0	0	#DIV/0!	#DIV/0!	#DIV/0!	0	#DIV/0!	0	#DIV/0!	#DIV/0!
gi|258509097|ref|YP_003171848.1|	amino acid ABC transporter permease	52765	83	4	0.15	0	0	0	145	6	0.15	0	0	0	#DIV/0!	0	#DIV/0!	0	1	1	#DIV/0!	#DIV/0!
gi|258508994|ref|YP_003171745.1|	ribose-phosphate pyrophosphokinase	35478	77	3	0.22	0	0	0	142	5	0.35	0	0	0	#DIV/0!	0	#DIV/0!	0	1.59091	0.628571	#DIV/0!	#DIV/0!
gi|258509856|ref|YP_003172607.1|	50S ribosomal protein L23	11525	102	7	1.43	0	0	0	141	6	0.34	0	0	0	#DIV/0!	0	#DIV/0!	0	0.237762	4.20588	#DIV/0!	#DIV/0!
gi|258509061|ref|YP_003171812.1|	50S ribosomal protein L18	13007	236	5	0.7	0	0	0	133	4	0.3	0	0	0	#DIV/0!	0	#DIV/0!	0	0.428571	2.33333	#DIV/0!	#DIV/0!
gi|258507101|ref|YP_003169852.1|	D-lactate dehydrogenase	37036	159	6	0.34	0	0	0	132	6	0.47	0	0	0	#DIV/0!	0	#DIV/0!	0	1.38235	0.723404	#DIV/0!	#DIV/0!
gi|258509199|ref|YP_003171950.1|	rod shape-determining protein MreB	35022	115	6	0.36	0	0	0	132	8	0.36	0	0	0	#DIV/0!	0	#DIV/0!	0	1	1	#DIV/0!	#DIV/0!
gi|258509207|ref|YP_003171958.1|	universal stress protein family	18219	86	5	0.47	0	0	0	132	6	0.47	0	0	0	#DIV/0!	0	#DIV/0!	0	1	1	#DIV/0!	#DIV/0!
gi|258508600|ref|YP_003171351.1|	cysteine synthase	32586	61	3	0.24	0	0	0	128	8	0.39	0	0	0	#DIV/0!	0	#DIV/0!	0	1.625	0.615385	#DIV/0!	#DIV/0!
gi|258508412|ref|YP_003171163.1|	ribosome recycling factor	20566	0	0	0	0	0	0	128	5	0.41	0	0	0	#DIV/0!	#DIV/0!	#DIV/0!	0	#DIV/0!	0	#DIV/0!	#DIV/0!
gi|258508290|ref|YP_003171041.1|	phage-related prohead protease	56962	272	14	0.37	0	0	0	126	10	0.29	0	0	0	#DIV/0!	0	#DIV/0!	0	0.783784	1.27586	#DIV/0!	#DIV/0!
gi|258508607|ref|YP_003171358.1|	aldo/keto reductase	34094	0	0	0	0	0	0	126	5	0.23	0	0	0	#DIV/0!	#DIV/0!	#DIV/0!	0	#DIV/0!	0	#DIV/0!	#DIV/0!
gi|258509572|ref|YP_003172323.1|	esterase/lipase	28367	0	0	0	0	0	0	121	9	0.28	0	0	0	#DIV/0!	#DIV/0!	#DIV/0!	0	#DIV/0!	0	#DIV/0!	#DIV/0!
gi|258508316|ref|YP_003171067.1|	50S ribosomal protein L6	19304	131	6	0.44	0	0	0	119	4	0.2	0	0	0	#DIV/0!	0	#DIV/0!	0	0.454545	2.2	#DIV/0!	#DIV/0!
gi|258509141|ref|YP_003171892.1|	bifunctional pyrimidine regulatory protein PyrR/uracil phosphoribosyltransferase	20458	0	0	0	0	0	0	107	5	0.19	0	0	0	#DIV/0!	#DIV/0!	#DIV/0!	0	#DIV/0!	0	#DIV/0!	#DIV/0!
gi|258508183|ref|YP_003170934.1|	ATP-dependent Clp protease ATP-binding subunit	91642	0	0	0	0	0	0	106	5	0.08	0	0	0	#DIV/0!	#DIV/0!	#DIV/0!	0	#DIV/0!	0	#DIV/0!	#DIV/0!
gi|258507328|ref|YP_003170079.1|	adenylosuccinate synthetase	47335	96	6	0.16	0	0	0	104	5	0.16	0	0	0	#DIV/0!	0	#DIV/0!	0	1	1	#DIV/0!	#DIV/0!
gi|258507377|ref|YP_003170128.1|	hypothetical protein LGG_00218	7836	48	2	0.52	0	0	0	100	10	2.53	0	0	0	#DIV/0!	0	#DIV/0!	0	4.86538	0.205534	#DIV/0!	#DIV/0!
gi|258509414|ref|YP_003172165.1|	glucose-1-phosphate thymidylyltransferase	32535	40	4	0.12	0	0	0	93	5	0.12	0	0	0	#DIV/0!	0	#DIV/0!	0	1	1	#DIV/0!	#DIV/0!
gi|258508315|ref|YP_003171066.1|	ATP-dependent clp protease ATP-binding subunit	81782	0	0	0	0	0	0	91	5	0.09	0	0	0	#DIV/0!	#DIV/0!	#DIV/0!	0	#DIV/0!	0	#DIV/0!	#DIV/0!
gi|258507762|ref|YP_003170513.1|	hypothetical protein LGG_00769	10115	0	0	0	0	0	0	90	5	0.4	0	0	0	#DIV/0!	#DIV/0!	#DIV/0!	0	#DIV/0!	0	#DIV/0!	#DIV/0!
gi|258508219|ref|YP_003170970.1|	lysyl-tRNA synthetase	56539	99	4	0.14	0	0	0	89	3	0.07	0	0	0	#DIV/0!	0	#DIV/0!	0	0.5	2	#DIV/0!	#DIV/0!
gi|258507549|ref|YP_003170300.1|	translation initiation factor IF-1	8142	45	3	0.51	0	0	0	85	4	0.51	0	0	0	#DIV/0!	0	#DIV/0!	0	1	1	#DIV/0!	#DIV/0!
gi|258509908|ref|YP_003172659.1|	PTS system galactitol-specific transporter subunit IIB	10627	0	0	0	0	0	0	85	4	0.89	0	0	0	#DIV/0!	#DIV/0!	#DIV/0!	0	#DIV/0!	0	#DIV/0!	#DIV/0!
gi|258509883|ref|YP_003172634.1|	50S ribosomal protein L19	13342	0	0	0	0	0	0	83	6	0.3	0	0	0	#DIV/0!	#DIV/0!	#DIV/0!	0	#DIV/0!	0	#DIV/0!	#DIV/0!
gi|258507967|ref|YP_003170718.1|	ribosome-binding factor A	13301	0	0	0	0	0	0	83	5	1.17	0	0	0	#DIV/0!	#DIV/0!	#DIV/0!	0	#DIV/0!	0	#DIV/0!	#DIV/0!
gi|258508634|ref|YP_003171385.1|	ABC transporter spermidine/putrescine-binding protein	40688	0	0	0	0	0	0	82	5	0.19	0	0	0	#DIV/0!	#DIV/0!	#DIV/0!	0	#DIV/0!	0	#DIV/0!	#DIV/0!
gi|258508606|ref|YP_003171357.1|	dTDP-glucose 4,6-dehydratase	38560	79	7	0.2	0	0	0	79	6	0.2	0	0	0	#DIV/0!	0	#DIV/0!	0	1	1	#DIV/0!	#DIV/0!
gi|258507341|ref|YP_003170092.1|	glucosamine-6-phosphate deaminase	26067	0	0	0	0	0	0	78	5	0.5	0	0	0	#DIV/0!	#DIV/0!	#DIV/0!	0	#DIV/0!	0	#DIV/0!	#DIV/0!
gi|258509471|ref|YP_003172222.1|	aminopeptidase N	94487	0	0	0	0	0	0	77	3	0.04	0	0	0	#DIV/0!	#DIV/0!	#DIV/0!	0	#DIV/0!	0	#DIV/0!	#DIV/0!
gi|258507764|ref|YP_003170515.1|	50S ribosomal protein L31	9606	131	8	0.42	0	0	0	68	6	0.42	0	0	0	#DIV/0!	0	#DIV/0!	0	1	1	#DIV/0!	#DIV/0!
gi|258509138|ref|YP_003171889.1|	aspartyl-tRNA synthetase	67822	75	7	0.11	0	0	0	68	5	0.05	0	0	0	#DIV/0!	0	#DIV/0!	0	0.454545	2.2	#DIV/0!	#DIV/0!
gi|258508818|ref|YP_003171569.1|	ABC transporter oligopeptide-binding protein	60385	0	0	0	0	0	0	64	2	0.13	0	0	0	#DIV/0!	#DIV/0!	#DIV/0!	0	#DIV/0!	0	#DIV/0!	#DIV/0!
gi|258509494|ref|YP_003172245.1|	alanyl-tRNA synthetase	97300	0	0	0	0	0	0	61	2	0.08	0	0	0	#DIV/0!	#DIV/0!	#DIV/0!	0	#DIV/0!	0	#DIV/0!	#DIV/0!
gi|258508456|ref|YP_003171207.1|	ErfK/YbiS/YcfS/YnhG family protein	50215	0	0	0	264	7	0.24	60	4	0.14	0	0	0	0	#DIV/0!	#DIV/0!	0	#DIV/0!	0	0	#DIV/0!
gi|258507672|ref|YP_003170423.1|	pyruvate dehydrogenase E1 component subunit alpha	40699	0	0	0	0	0	0	60	3	0.09	0	0	0	#DIV/0!	#DIV/0!	#DIV/0!	0	#DIV/0!	0	#DIV/0!	#DIV/0!
gi|258509828|ref|YP_003172579.1|	glutamyl-tRNA synthetase	56901	130	9	0.21	0	0	0	58	5	0.14	0	0	0	#DIV/0!	0	#DIV/0!	0	0.666667	1.5	#DIV/0!	#DIV/0!
gi|258508619|ref|YP_003171370.1|	manganese ABC transporter substrate-binding protein	34996	0	0	0	0	0	0	53	4	0.11	0	0	0	#DIV/0!	#DIV/0!	#DIV/0!	0	#DIV/0!	0	#DIV/0!	#DIV/0!
gi|258508466|ref|YP_003171217.1|	dipeptidase A	54322	61	2	0.07	0	0	0	51	2	0.07	0	0	0	#DIV/0!	0	#DIV/0!	0	1	1	#DIV/0!	#DIV/0!
gi|258507749|ref|YP_003170500.1|	HSP-70 Cofactor HSP20	21822	32	4	0.18	0	0	0	47	4	0.18	0	0	0	#DIV/0!	0	#DIV/0!	0	1	1	#DIV/0!	#DIV/0!
gi|258507785|ref|YP_003170536.1|	penicillin-binding protein 3	69670	0	0	0	0	0	0	45	5	0.11	0	0	0	#DIV/0!	#DIV/0!	#DIV/0!	0	#DIV/0!	0	#DIV/0!	#DIV/0!
gi|258507837|ref|YP_003170588.1|	tagatose-6-phosphate ketose/aldose isomerase	43011	0	0	0	0	0	0	44	4	0.09	0	0	0	#DIV/0!	#DIV/0!	#DIV/0!	0	#DIV/0!	0	#DIV/0!	#DIV/0!
gi|258507244|ref|YP_003169995.1|	nitroreductase family protein	22746	150	11	0.86	0	0	0	43	4	0.36	0	0	0	#DIV/0!	0	#DIV/0!	0	0.418605	2.38889	#DIV/0!	#DIV/0!
gi|258508708|ref|YP_003171459.1|	glycine/betaine ABC transporter substrate-binding protein	32897	0	0	0	0	0	0	39	3	0.11	0	0	0	#DIV/0!	#DIV/0!	#DIV/0!	0	#DIV/0!	0	#DIV/0!	#DIV/0!
gi|258509269|ref|YP_003172020.1|	rod shape-determining protein MreB	34965	0	0	0	0	0	0	39	3	0.23	0	0	0	#DIV/0!	#DIV/0!	#DIV/0!	0	#DIV/0!	0	#DIV/0!	#DIV/0!
gi|258508108|ref|YP_003170859.1|	pyruvate dehydrogenase E1 component subunit beta	35219	0	0	0	0	0	0	38	6	0.36	0	0	0	#DIV/0!	#DIV/0!	#DIV/0!	0	#DIV/0!	0	#DIV/0!	#DIV/0!
gi|258508354|ref|YP_003171105.1|	galactose mutarotase	32587	0	0	0	0	0	0	37	2	0.12	0	0	0	#DIV/0!	#DIV/0!	#DIV/0!	0	#DIV/0!	0	#DIV/0!	#DIV/0!
gi|258509368|ref|YP_003172119.1|	translation initiation factor IF-2	102428	0	0	0	0	0	0	32	2	0.07	0	0	0	#DIV/0!	#DIV/0!	#DIV/0!	0	#DIV/0!	0	#DIV/0!	#DIV/0!
gi|258508350|ref|YP_003171101.1|	galactose mutarotase	32669	0	0	0	0	0	0	31	2	0.12	0	0	0	#DIV/0!	#DIV/0!	#DIV/0!	0	#DIV/0!	0	#DIV/0!	#DIV/0!
gi|258507716|ref|YP_003170467.1|	pilus specific protein (SpaA)	35881	0	0	0	104	3	0.1	0	0	0	0	0	0	0	#DIV/0!	#DIV/0!	#DIV/0!	#DIV/0!	#DIV/0!	0	#DIV/0!
gi|258508077|ref|YP_003170828.1|	prolyl-tRNA synthetase	64268	155	7	0.12	38	3	0.06	0	0	0	0	0	0	2	0.5	#DIV/0!	#DIV/0!	0	#DIV/0!	0	#DIV/0!
gi|258508701|ref|YP_003171452.1|	adenylate kinase	23923	111	6	0.34	0	0	0	0	0	0	0	0	0	#DIV/0!	0	#DIV/0!	#DIV/0!	0	#DIV/0!	#DIV/0!	#DIV/0!
gi|258507071|ref|YP_003169822.1|	GMP synthase	57830	93	4	0.13	0	0	0	0	0	0	0	0	0	#DIV/0!	0	#DIV/0!	#DIV/0!	0	#DIV/0!	#DIV/0!	#DIV/0!
gi|258508191|ref|YP_003170942.1|	hypothetical protein LGG_02891	10028	75	3	0.4	0	0	0	0	0	0	0	0	0	#DIV/0!	0	#DIV/0!	#DIV/0!	0	#DIV/0!	#DIV/0!	#DIV/0!
gi|258507324|ref|YP_003170075.1|	leucyl-tRNA synthetase	91625	68	3	0.04	0	0	0	0	0	0	0	0	0	#DIV/0!	0	#DIV/0!	#DIV/0!	0	#DIV/0!	#DIV/0!	#DIV/0!
gi|258507684|ref|YP_003170435.1|	capsular polysaccharide biosynthesis chain length regulator	34112	66	3	0.11	0	0	0	0	0	0	0	0	0	#DIV/0!	0	#DIV/0!	#DIV/0!	0	#DIV/0!	#DIV/0!	#DIV/0!
gi|258509030|ref|YP_003171781.1|	transcription elongation factor NusA	44546	59	3	0.18	0	0	0	0	0	0	0	0	0	#DIV/0!	0	#DIV/0!	#DIV/0!	0	#DIV/0!	#DIV/0!	#DIV/0!
gi|258509914|ref|YP_003172665.1|	cell division protein FtsH	78189	57	2	0.05	0	0	0	0	0	0	0	0	0	#DIV/0!	0	#DIV/0!	#DIV/0!	0	#DIV/0!	#DIV/0!	#DIV/0!
gi|258507775|ref|YP_003170526.1|	N-acetylglucosamine-6-phosphate deacetylase	42414	49	2	0.09	0	0	0	0	0	0	0	0	0	#DIV/0!	0	#DIV/0!	#DIV/0!	0	#DIV/0!	#DIV/0!	#DIV/0!
gi|258509418|ref|YP_003172169.1|	thioredoxin reductase	34270	47	4	0.11	0	0	0	0	0	0	0	0	0	#DIV/0!	0	#DIV/0!	#DIV/0!	0	#DIV/0!	#DIV/0!	#DIV/0!
gi|258508275|ref|YP_003171026.1|	glutamine ABC transporter ATP-binding protein	26823	39	2	0.14	0	0	0	0	0	0	0	0	0	#DIV/0!	0	#DIV/0!	#DIV/0!	0	#DIV/0!	#DIV/0!	#DIV/0!
gi|258507825|ref|YP_003170576.1|	CRISPR-associated protein Csn1	156557	35	3	0.02	0	0	0	0	0	0	0	0	0	#DIV/0!	0	#DIV/0!	#DIV/0!	0	#DIV/0!	#DIV/0!	#DIV/0!
gi|258507196|ref|YP_003169947.1|	hypothetical protein LGG_02212	17935	32	2	0.21	0	0	0	0	0	0	0	0	0	#DIV/0!	0	#DIV/0!	#DIV/0!	0	#DIV/0!	#DIV/0!	#DIV/0!
