## Supplemental Table 5 for "Growth Mode and Carbon Source Impact the Surfaceome Dynamics of *Lactobacillus rhamnosus* GG"

### Sheet: Sheet2
Table S5. Comparison of growth-mode and carbon-source dependent abundance changes of selected proteins, as estimated by their emPAI values. Cells with 0.00, protein was not detected from the indicated samples.
				EmPAI values
Accession	Protein	Description	Mw	Glucose		Fructose
number	name		(kDa)	BC	PC	BC	PC
YP_003169757.1	RpsF	30S ribosomal protein S6	11	0.81	0,00	0.81	0
YP_003169759.1	RpsR	30S ribosomal protein S18	9	1.9	0	1.9	0.45
YP_003172198.1	YP_003172198.1	Hypothetical protein LGG_02452	8	21.79	3.77	21.79	6.6
YP_003169822.1	YP_003169822.1	Glycine/betaine ABC transporter substrate-binding protein	35	0	0	0.51	0
YP_003169904.1	D-LDH	D-lactate dehydrogenase	37	0.34	0	0.47	0
YP_003169947.1	OppA	ABC transporter oligopeptide-binding protein OppA-like	60	0	0	0.94	0.35
YP_003169964.1	YP_003169964.1	XRE family transcriptional regulator	8	0.52	0	2.53	0
YP_003169984.1	Pcp	Pyrrolidone-carboxylate peptidase	23	0.16	0	0.16	0.16
YP_003169993.1	EngD	GTP-dependent nucleic acid-binding protein	40	0.31	0	0.31	0
YP_003169995.1	IMP	Inosine-5'-monophosphate dehydrogenase	52	0	0	0.23	0
YP_003172053.1	Cad	Lipoprotein	33	1.39	2.32	4.13	4.72
YP_003172022.1	RplL	50S ribosomal protein L7/L12	12	7.95	1.99	7.95	2.93
YP_003172225.1	RpmC	50S ribosomal protein L29	8	1.3	1.3	4.27	2.48
YP_003170075.1	YP_003170075.1	ABC transporter substrate-binding protein	47	0	0	0.47	0.17
YP_003170079.1	FrlB	Fructoselysine-6-P-deglycase	43	0	0	0.9	0
YP_003170092.1	YP_003170092.1	PTS system galactitol-specific transporter subunit IIB	10	0	0	0.89	0
YP_003170128.1	PbB3	Penicillin-binding protein	70	0	0	0.11	0
YP_003170188.1	SpaA	SpaA backbone-pilin subunit	36	0	0.1	0	0
YP_003171088.1	EfTU	Elongation factor	43	4.66	1.69	4.21	2.18
YP_003170270.1	FBA	Fructose-bisphosphate aldolase	31	0.76	0	1.2	0.25
YP_003170300.1	PepN	Aminopeptidase	95	0	0	0.4	0
YP_003171762.1	YP_003171762.1	NlpC/P60 family peptidoglycan hydrolase	41	1.4	1.86	1.2	1.86
YP_003170682.1	ENO	Enolase	47	5.76	2.15	6.3	1.7
YP_003170818.1	CspC	CspA family cold shock protein	7	1.46	1.46	5.3	1.46
YP_003170421.1	sHSP	Small heat shock protein	18	0.48	0	2.24	0
YP_003170423.1	Aes	Esterase/lipase (LGG_00677) - Aes	28	0	0	0.28	0
YP_003170435.1	YP_003170435.1	ABC transporter substrate-binding protein	34	0	0	0.51	0
YP_003170467.1	YP_003170467.1	Hypothetical protein LGG_00721	34	0	0	0.37	0
YP_003170513.1	AlaS	Alanyl-tRNA synthetase	97	0	0	0.8	0
YP_003170515.1	YP_003170515.1	Potential IreB family regulatory phosphoprotein	10	0	0	0.4	0
YP_003170526.1	DltD	Extramembranal protein	48	0	0	0.57	0.8
YP_003170536.1	YP_003170536.1	Hypothetical protein LGG_00790	18	0	0	0.8	0
YP_003172234.1	RpsJ	30S ribosomal protein S10	12	1.39	1.39	1.39	1.39
YP_003170576.1	MdoB	Phosphoglycerol transferase	78	0	0	0.52	0.1
YP_003170594.1	LeuS	Leucyl-tRNA synthetase	92	0.4	0	0	0
YP_003171398.1	OppA	ABC transporter oligopeptide-binding protein	66	0.39	0.46	1.66	1.39
YP_003170642.1	RaiA	Ribosome-associated translation inhibitor	21	0.18	0	0.65	0
YP_003170667.1	PPG	Phosphoglucomutase	63	0.19	0	0.76	0
YP_003171812.1	OppA	ABC transporter oligopeptide-binding protein OppA-like	59	0,00	0.6	1.98	1.34
YP_003171985.1	GroEL	Molecular chaperone	57	5.59	1.41	8.62	1
YP_003170680.1	PGK	Phosphoglycerate kinase	42	4.49	0.81	4.49	0.98
YP_003171986.1	GroES	Co-chaperonin	10	1.76	0.97	2.87	0.97
YP_003172214.1	RplO	50S ribosomal protein L15	15	2.8	0.97	2.86	0.97
YP_003170718.1	YP_003170718.1	ABC transporter spermidine/putrescine-binding	41	0	0	0.19	0
YP_003170728.1	PPGM	Phosphoglucosamine mutase	49	0.16	0	0.16	0
YP_003170729.1	GFAT	Glucosamine-fructose-6-phosphate aminotransferase	66	0.25	0	0.25	0
YP_003170763.1	CamS	Lipoprotein	40	0.2	0	0.87	0.2
YP_003169777.1	YP_003169777.1	CHAP-domain containing peptidoglycan hydrolase	42	0.96	1.13	0.96	0.96
YP_003170828.1	MdoB	Phosphoglycerol transferase	84	0	0	0.19	0.24
YP_003170681.1	TPI	Triosephosphate isomerase	27	1.87	0.69	1.87	0.93
YP_003170859.1	YP_003170859.1	Hypothetical protein LGG_01113	17	0	0	0.87	0
YP_003170904.1	PepA	Dipeptidase	54	0.7	0	0.7	0
YP_003170927.1	AtpA	F0F1 ATP synthase subunit alpha	55	0.8	0	0.58	0
YP_003170930.1	AtpD	F0F1 ATP synthase subunit beta	53	0.97	0,00	0.84	0.15
YP_003170942.1	YP_003170942.1	ABC transporter (MetQ/NlpA family)	31	0	0	0.51	0.26
YP_003170954.1	UspA	Universal stress protein	18	0.47	0	0.47	0
YP_003170970.1	OppA	ABC transporter oligopeptide-binding protein OppA-like	60	0	0	0.13	0
YP_003171001.1	RpsD	30S ribosomal protein S4	23	1.48	0	1.13	0.58
YP_003171011.1	MreB	Rod shape-determining protein	35	0.36	0	0.36	0
YP_003171026.1	PbP2X-like/FtsI	Penicillin binding protein	77	0	0	0.85	0.15
YP_003171041.1	TelA	Tellurite resistance protein	44	0	0	0.9	0.8
YP_003171066.1	PDHA	Pyruvate dehydrogenase	41	0	0	0.9	0
YP_003171067.1	AcoB	Alpha-ketoacid dehydrogenase	35	0	0	0.36	0
YP_003171068.1	DLAT	Dihydrolipoamide acetyltransferase	47	0.8	0	0.17	0
YP_003171611.1	YP_003171611.1	Extracellular matrix binding protein (LPXTG)	253	0.12	0.11	0.11	0.9
YP_003172321.1	TDPA	Tagatose 1,6-diphosphate aldolase	36	2.6	0.81	3.39	0.81
YP_003171101.1	YP_003171101.1	Hypothetical protein LGG_01355	6	0	0	0.71	0
YP_003171105.1	YP_003171105.1	PTS system fructose-specific transporter subunit IIABC	70	0	0	0.17	0.11
YP_003172240.1	RpsG	30S ribosomal protein S7	18	2.94	0.48	2.94	0.8
YP_003171114.1	RpmF	50S ribosomal protein L32	7	1.52	1.52	0.59	0
YP_003171120.1	6-PFK	6-phosphofructokinase	34	0.52	0	0.52	0
YP_003170419.1	YP_003170419.1	Hypothetical protein LGG_00673	5	4.78	0.79	4.78	0.79
YP_003172023.1	RplJ	50S ribosomal protein L10	18	1.62	0.47	2.84	0.78
YP_003171163.1	GMR	Galactose mutarotase	33	0	0	0.12	0
YP_003171214.1	YP_003171214.1	Nitroreductase family protein	23	0.86	0	0.36	0
YP_003171217.1	YP_003171217.1	Hypothetical protein LGG_01471	12	0	0	0.74	0
YP_003170000.1	DacC	D-alanyl-D-alanine carboxypeptidase	47	0.47	0.84	0.47	0.71
YP_003171237.1	AsnC	Asparaginyl-tRNA synthetase	50	0.15	0	0.15	0
YP_003171307.1	AspS	Aspartyl-tRNA synthetase	68	0.11	0	0.5	0
YP_003171345.1	YP_003171345.1	Hypothetical protein LGG_01599	14	0.63	0	0.28	0
YP_003172232.1	RplD	50S ribosomal protein L4	22	2.1	0.17	1.2	0.6
YP_003171357.1	RbfA	30S ribosome-binding factor	13	0	0	1.17	0
YP_003171358.1	IF-2	Translation initiation factor	102	0	0	0.7	0
YP_003171364.1	ProS	Prolyl-tRNA synthetase	64	0.12	0.6	0,00	0,00
YP_003171370.1	Frr	Ribosome recycling factor	20	0	0	0.41	0
YP_003171373.1	EfTS	Elongation factor	31	1.21	0,00	1.77	0.12
YP_003170070.1	YP_003170070.1	NlpC/P60 cell wall glycoside hydrolase	57	0.44	0.44	0.66	0.54
YP_003171385.1	RplS	50S ribosomal protein L19	13	0	0	0.3	0
YP_003171389.1	RpsP	30S ribosomal protein S16	10	0.9	0,00	1.63	0.38
YP_003171526.1	PrsA	Peptidylprolyl cis-trans isomerase	33	0.38	0.11	2.58	0.53
YP_003171434.1	RpmA	50S ribosomal protein L27	10	0.39	0	0.39	0.39
YP_003171436.1	RplU	50S ribosomal protein L21	11	1.47	0,00	0.83	0
YP_003171439.1	YP_003171439.1	Hypothetical protein LGG_01693	45	0.8	0	0.17	0.8
YP_003171442.1	GlnA	Glutamine synthetase	50	0.53	0	0.33	0
YP_003171452.1	PbP2	Penicillin-binding protein	77	0	0	0.32	0.15
YP_003171459.1	GreA	Transcription elongation factor	17	0	0	0.85	0
YP_003171473.1	6-PGD	6-phosphogluconate dehydrogenase	52	0.41	0	0.41	0
YP_003171491.1	RplT	50S ribosomal protein L20	13	0.67	0	0.67	0
YP_003171493.1	IF-3	Translation initiation factor	17	0.22	0	0.83	0
YP_003171500.1	ThrS	Threonyl-tRNA synthetase	75	0.4	0	0.55	0
YP_003171971.1	YP_003171971.1	MltA-like lytic hydrolase	34	0,00	0.52	0.23	0.52
YP_003171528.1	YP_003171528.1	Potential Com_YlbF family protein (biofilm)	13	1.82	0	0.68	0
YP_003171566.1	PtsI	Phosphoenolpyruvate-protein phosphotransferase	63	0.26	0.12	0.33	0,00
YP_003171569.1	ClpA	Clp ATPase	81	0	0	0.9	0
YP_003172480.1	PrtR	Proteinase, lactocepin	155	0.49	0.29	0.67	0.52
YP_003171639.1	SerS	Seryl-tRNA synthetase	49	0.25	0	0.25	0
YP_003171650.1	RpmG	50S ribosomal protein L33	6	0.73	0	0.73	0
YP_003172269.1	L-LDH	L-lactate dehydrogenase	35	1.48	0.22	1.2	0.5
YP_003171742.1	RmlD	dTDP-4-dehydrorhamnose reductase	32	0.12	0	0.4	0
YP_003171743.1	RmlB	dTDP-glucose 4,6-dehydratase	38	0.2	0	0.2	0,00
YP_003171744.1	RmlC	dTDP-4-dehydrorhamnose 3,5-epimerase	21	0.39	0	0.63	0
YP_003171745.1	RmlA	Glucose-1-phosphate thymidylyltransferase	32	0.12	0	0.12	0
YP_003170614.1	ApbE	Thiamine biosynthesis lipoprotein	38	0.59	0.32	0.91	0.45
YP_003171781.1	ClpL	Clp ATPase	78	0	0	0.66	0
YP_003171374.1	RpsB	30S ribosomal protein S2	30	1.6	0.27	1.62	0.43
YP_003171865.1	AcpP	Acyl carrier protein	9	1.11	0	2.6	0
YP_003172221.1	RplE	50S ribosomal protein L5	20	1.84	0.42	1.39	0.42
YP_003171892.1	YP_003171892.1	Glycine/betaine ABC transporter substrate-binding protein	33	0	0	0.11	0
YP_003171121.1	PYK	Pyruvate kinase	63	2.98	0.33	2.54	0.41
YP_003170190.1	SpaC	SpaC pilus adhesin	97	0	0.4	0	0.4
YP_003171113.1	ClpB	Clp ATPase	96	0	0.4	0	0.4
YP_003172020.1	PrtP	Endopeptidase, lactocepin	207	0,00	0	0.9	0.2
YP_003170320.1	YP_003170320.1	Hypothetical protein LGG_00574	48	0.24	0.55	0.12	0.39
YP_003172229.1	RpsS	30S ribosomal protein S19	10	0.9	0.38	0.9	0.38
YP_003172034.1	RplA	50S ribosomal protein L1	24	1.75	0,00	1.38	0.16
YP_003172035.1	RplK	50S ribosomal protein L11	15	1.1	0,00	1.54	0
YP_003171135.1	RpsA	30S ribosomal protein S1	47	1.14	0.8	1.14	0.36
YP_003172078.1	GluRS	Glutamyl-tRNA synthetase	57	0.21	0	0.14	0
YP_003172083.1	YP_003172083.1	Mucus binding factor (LGG_02337)	46	0.36	0	0.47	0.26
YP_003170679.1	GaPDH	Glyceraldehyde-3-phosphate dehydrogenase	37	1.17	0.47	1.17	0.34
YP_003172119.1	YP_003172119.1	Hypothetical protein LGG_02373	20	0	0	0.69	0
YP_003172165.1	YP_003172165.1	Manganese ABC transporter substrate-binding protein	35	0	0	0.11	0
YP_003172169.1	YP_003172169.1	ABC transporter metal ion binding protein	33	0	0	0.9	0.24
YP_003172194.1	RplM	50S ribosomal protein L13	16	1.32	0	0.88	0
YP_003170831.1	GPI	Glucose-6-phosphate isomerase	49	1.7	0.34	1.23	0.34
YP_003172206.1	RplQ	50S ribosomal protein L17	14	1.65	0,00	1.65	0.63
YP_003172207.1	RpoA	DNA-directed RNA polymerase subunit alpha	35	0.51	0	0.51	0,00
YP_003172208.1	RpsK	30S ribosomal protein S11	14	0.65	0,00	1.12	0.29
YP_003172209.1	RpsM	30S ribosomal protein S13	13	0.66	0,00	0.66	0.29
YP_003172211.1	IF-1	Translation initiation factor	8	0.51	0	0.51	0
YP_003171097.1	TF	Trigger factor	50	1.76	0.34	1.56	0.34
YP_003172216.1	RpsE	30S ribosomal protein S5	17	2.31	0,00	2.31	0.49
YP_003172217.1	RplR	50S ribosomal protein L18	13	0.7	0	0.3	0
YP_003172218.1	RplF	50S ribosomal protein L6	19	0.44	0	0.2	0
YP_003172228.1	RplV	50S ribosomal protein L22	13	1.24	0.71	1.94	0.31
YP_003171884.1	PGM	Phosphoglyceromutase	26	1.6	0.31	0.98	0.31
YP_003172222.1	RplX	50S ribosomal protein L24	11	0	0	1.49	0.36
YP_003172223.1	RplN	50S ribosomal protein L14	13	1.22	0,00	1.22	0
YP_003172224.1	RpsQ	30S ribosomal protein S17	10	0.4	0	0.4	0
YP_003171233.1	PbP1A	Penicillin-binding protein	84	0.14	0.19	0.48	0.3
YP_003172226.1	RplP	50S ribosomal protein L16	16	0.24	0	0.24	0
YP_003172227.1	RpsC	30S ribosomal protein S3	25	0.53	0	0.33	0
YP_003171691.1	OppA	Oligopeptide ABC transporter periplasmic protein	61	0.34	0.13	0.7	0.27
YP_003172219.1	RpsH	30S ribosomal protein S8	15	1.2	0.26	1.2	0.26
YP_003172230.1	RplB	50S ribosomal protein L2	30	1.2	0.26	1.2	0
YP_003172231.1	RplW	50S ribosomal protein L23	11	1.43	0,00	0.34	0.34
YP_003172241.1	RpsL	30S ribosomal protein S12	15	0.58	0.26	0.58	0.26
YP_003172233.1	RplC	50S ribosomal protein L3	22	1.55	0,00	1.55	0.87
YP_003172092.1	PepC	Aminopeptidase	51	1.18	0.24	1.18	0.24
YP_003171350.1	DnaK	Molecular chaperone	67	0.71	0.11	1.1	0.24
YP_003170036.1	YP_003170036.1	LytR family transcriptional regulator	40	0.31	0.31	0.71	0.19
YP_003170677.1	ClpP	Clp peptidolytic subunit	21	0.39	0.18	0.39	0.18
YP_003172243.1	RpoC	DNA-directed RNA polymerase subunit beta'	134	0.3	0	0.17	0
YP_003172244.1	RpoB	DNA-directed RNA polymerase subunit beta	134	0.18	0	0.15	0
YP_003172245.1	ClpC	Clp ATPase	92	0	0	0.8	0
YP_003172254.1	LysS	Lysyl-tRNA synthetase	56	0.14	0	0.7	0
YP_003170540.1	PbP1B	Penicillin-binding protein	99	0.8	0.12	0.29	0.16
YP_003172290.1	RpmE2	50S ribosomal protein L31	9	0.42	0	0.42	0
YP_003172307.1	Rppk	Ribose-phosphate pyrophosphokinase	35	0.22	0	0.35	0
YP_003172562.1	YP_003172562.1	Amino acid ABC transporter permease	52	0.23	0.32	0.23	0.15
YP_003172330.1	MetS	Methionyl-tRNA synthetase	75	0.27	0	0.34	0
YP_003172378.1	YP_003172378.1	Hypothetical protein LGG_02632	13	0.71	0	1.24	0
YP_003172239.1	EfG	Elongation factor	77	0.84	0.1	1.3	0.15
YP_003172550.1	sHSP	Small heat shock protein	17	0.52	0	0.52	0
YP_003172552.1	HtrA	Serine-type protease	45	0.8	0	1.22	0.61
YP_003170333.1	LGG_00587	Lectin binding protein	73	0	0.1	0	0.1
YP_003172582.1	YP_003172582.1	PTS system fructose-specific transporter subunit IID	33	0.53	0	0.24	0
YP_003172597.1	YP_003172597.1	ABC transporter substrate-binding protein	46	0.8	0	1.45	1.11
YP_003172607.1	GlnQ	Glutamine ABC transporter ATP-binding protein	28	0.14	0	0	0
YP_003172634.1	YP_003172634.1	Hypothetical protein LGG_02888	8	0	0	0.51	0.51
YP_003172659.1	GPD	Glucosamine-6-phosphate deaminase	26	0	0	0.5	0
YP_003172665.1	MFB/HlyD	ABC transporter - membrane fusion protein	39	0	0	0.74	0.74
